# Transcriptome analyses using regulon, functional category, and operon information with GINtool

**DOI:** 10.1101/2022.10.24.513545

**Authors:** Biwen Wang, Frans van der Kloet, Mariah B.M.J. Kes, Joen Luirink, Leendert W. Hamoen

## Abstract

When analysing transcriptome data, threshold values are chosen to decide whether the regulation of a gene is relevant or not, however this may result in the loss of valuable information. To overcome this problem it can be useful to analyse regulons instead of individual genes, to harness the statistical power of combining genes. Another advantage of a regulon-based analysis is that it provides direct insights into the activity of regulatory pathways, which is the essence of transcriptome analyses. We have developed a software tool called GINtool that can use regulon information to analyse transcriptome data. GINtool includes the option to take the activity mode of a regulator in account, which is important when a regulator can function both as an activator and repressor. GINtool also contains two novel graphical representations that greatly facilitate the visual inspection of regulon-based transcriptome analyses. Additional features of GINtool includes the evaluation of transcriptome data using functional categories, and the analysis of gene expression differences within operons. To ease the analyses and downstream processing of figures, GINtool has been developed as an add-in for Excel.
