## Supplementary material for "Transcriptome analyses using regulon, functional category, and operon information with GINtool": GINtool starter package: example regulon info file.csv

regulon	regulon size (nr of genes)	function
Abh	22	regulation of gene expression during the transition from growth to stationary phase
a-box	1	termination/antitermination pbuE (putative hypoxanthine exporter nucleotide metabolism)
AbrB	271	regulation of gene expression during the transition from growth to stationary phase1
AcoR	4	regulation of acetoin utilization
AdaA	3	adaptive response to alkylative DNA damage
AdeR	1	control of L-alanine dehydrogenase expression (alanine utilization)
AdhR	2	regulation of the protective response to formaldehyde and methylglyoxal
AhrC	16	transcriptional regulator of arginine metabolic genes
AlsR	2	regulation of acetoin synthesis
AnsR	5	regulation of asparagine and aspartate degradation
AraR	13	regulation of arabinose utilization
ArsR	4	regulator of arsenic resistance
As-bsrH	2	control of TxpA toxin expression
AscR	12	regulation of sulphur metabolism
AseR	4	regulation of resistance to arsenite
AzlB	5	regulation of branched-chain amino acid transport
B12 riboswitch	4	regulation cobalamin (vitamin B12) uptake
BceR	2	resistance against toxic peptides
BirA	12	regulation of biotin synthesis and addition of biotin to proteins
BkdR	7	regulation of branched-chain amino acid utilization
BltR	2	regulation of spermidine efflux and degradation
BmrB	3	regulation multidrug ABC transporter
BmrR	2	regulation of multidrug resistance
BsdA	3	regulation of resistance to salicylic acid
Btr	4	regulation of iron acquisition
CatR	2	resistance against oxidative and electrophile stress
CcpA	263	carbon catabolite repression (CCR)
CcpC	6	regulation of tricarboxylic acid branch of the TCA cycle
CcpN	6	regulation of gluconeogenetic genes and indirectly arginine metabolism,sporulation cell elongation
CggR	6	repressor of glycolytic genes
ChrS	3	regulation of chromate export
CitB	8	aconitase regulation TCA cycle genes
CitR	2	regulation of the minor citrate synthase
CitT	2	regulation of citrate uptake
CodY	187	regulation in response to branched-chain amino acid limitation
ComA	24	regulation of genetic competence and quorum sensing
ComK	59	regulation of genetic competence
CsoR	15	control of copper homeostasis
CssR	5	control of cellular responses to protein secretion stress
CtsR	12	regulatio of class III heat shock genes (chaperones and protein degradation)
CymR	42	regulation of sulfur metabolism
CysL	3	regulation of cysteine biosynthesis
CzrA	3	regulation of resistance against toxic metal cations
DegU	112	regulation of degradative enzymes competence and other adaptive responses
DeoR	3	regulation of deoxyribonucleotide utilization
DesR	1	regulation of membrane fluidity (phospholipid desaturase)
DnaA	22	response to replication stress and (indirect) regulation of the Spo0A regulon
DtrR	2	resistance to D-tyrosine
EAR riboswitch	15	regulation of extracellular polysaccharide synthesis
ExuR	10	regulation of hexuronate utilization
FadR	16	regulation of fatty acid degradation
FapR	11	regulation of fatty acid biosynthesis
FatR	2	fatty acid metabolism
FMN-box	6	riboflavin biosynthesis
Fnr	11	regulation of anaerobiosis fermentation and overflow metabolism
FrlR	6	regulation of sugar amines utilization
FruR	3	regulation of fructose utilization
Fur	62	regulation of iron homoeostasis
GabR	3	regulation of gamma-amino butyric acid utilization
GamR	4	regulation of glucosamine utilization
GanR	6	regulation of galactan utilization
G-box	16	control of purine nucleotide metabolism in response to guanine
GbsR	6	regulation of osmoprotection
GerE	77	regulation of a subset of SigK-dependent late spore coat genes
GerR	11	regulation of some spore coat genes
GlcR	2	detoxification of sugar phosphates
GlcT	3	control of glucose uptake
GlnL	2	regulation of glutamine utilization
GlnR	7	regulation of glutamine synthesis
GlpP	5	regulation of glycerol and glycerol-3-phosphate utilization
GltC	3	regulation of glutamate synthesis
GltR	1	unknown, possibly glutamate utilization
GlvR	3	regulation of maltose utilization
Gly-box	3	regulation of glycine utilization
GmuR	8	regulation of glucomannan utilization
GntR	4	regulation of gluconate utilization
GutR	3	regulation of glucitol utilization
HprT	3	purine salvage and interconversion
HrcA	9	regulation of class I heat-shock genes (protein chaperones)
HutP	6	regulation of histidine utilization
HxlR	2	regulation of the ribulose monophosphate pathway
HypR	2	control of nitroreductase expression by disulfide stress
ImmR	18	control of transfer of the mobile genetic element ICEBs1
IolQ	1	control of scyllo-inositol utilization
IolR	13	regulation of myo-inositol catabolism
KdgR	6	regulation of galacturonic acid utilization
KipR	7	control of 5-oxoproline detoxification, the phosphorelay, and a spore coat gene
Kre	12	controls stability of several mRNAs, including comK (competence)
L-box	2	control of lysine biosynthesis
LevR	5	regulation of levan and fructose utilization
LexA	60	regulation of the SOS response
LiaR	10	cell envelope stress response by antimicrobial compounds
LicR	4	regulation of lichenan utilization
LicT	4	control of beta-glucan and beta-glucoside utilization
LmrA	5	regulation of lincomycin resistance
LnrK	3	resistance to linearmycin
LutR	8	control of lactate utilization
LytT	2	control of pyruvate utilization
MalR	4	regulation of malate uptake
ManR	4	regulation of mannose utilization
M-box	1	cntrole of magnesium transporter
MdtR	2	regulation of the multidrug-resistance
MelR	5	regulation of melibiose utilization
MgsR	1	controls a subset of general stress genes
MhqR	7	regulation of resistance to quinones and diamide
MifM	2	ribosome-nascent chain sensor of membrane protein biogenesis
MntR	7	regulation of manganese transport
Mta	9	regulation of multidrug-efflux transporter genes
MtlR	3	regulation of mannitol utilization
MtrB	9	regulation of tryptophan biosynthesis and repression of folate operon
MurR	6	regulation of muramic acid utilization
NadR	6	regulation of NAD biosynthesis
NagR	7	regulation N-acetylglucosamine utilization
NatR	2	regulation sodium export
NhaX	1	general stress protein,putative regulator of Na /H antiporter involved in pH homeostasis
NrdR	4	control of ribonucleotide reductase expression
NsrR	12	nitric oxide-responsive regulator
NtdR	4	synthesis of the antibiotic kanosamines, possibly also expression of glucose/mannose:H+ symporter
NusA	7	transcription termination factor of RNA polymerase
OhrR	1	organic peroxide resistance
OpcR	8	regulation of choline uptake
PadR	3	regulation of the phenolic acid stress response
PamR	3	"unknown possibly prophages and metabolic genes expression"
PchR	5	control of pulcherriminic acid biosynthesis
PerR	23	regulation of the response to peroxide
PhoP	66	regulation of phosphate metabolism
preQ1 riboswitch	4	synthesis of the modified ribonucleotide queuosine
PsdR	4	resistance against toxic peptides
PucR	22	regulation of purine utilization
PurR	24	regulation of purine biosynthesis
PutR	3	regulation of proline utilization
PyrR	10	regulation of pyrimidine biosynthesis
QdoR	3	control of quercetin utilization
RatA	1	control of TxpA toxin expression
RemA	29	control of biofilm formation
ResD	51	regulation of aerobic and anaerobic respiration
Rex	13	regulation of fermentation and anaerobic respiration
RghR	6	regulation of sporulation initiation
RhaR	5	control of rhamnose utilization
RhgR	8	regulation of pectin utilization
RNA-switch	5	wrongly annotated as regulon? regulation of very different genes
RocR	9	regulation of arginine utilization
Rok	34	regulation of comK (competence) and AT-rich genes many of which acquired by horizontal gene transfer
RplJ	2	ribosomal protein L10 & L12
RplL	2	ribosomal protein L10 & L12
RplT	4	initiation factor IF-3, ribosomal proteins BL35 and L20
RsfA	2	control of SigF-dependent genes
RsoA	5	co-sigma factor with SigO, induced by acidic growth
SacT	3	regulation of sucrose utilization
SacY	4	regulation of sucrose utilization
SalA	2	control of alkaline protease expression
S-box	26	control of sulphur metabolism (response to S-adenosylmethionine (SAM))
ScoC	39	transition state regulator
SdpR	6	fatty acid degradation and immunity against SdpC toxin
SenS	1	regulator of extracellular enzyme genes by regulating transition state regulator ScoC
SigB	223	general stress response
SigD	120	regulation of flagella, motility, chemotaxis and autolysis
SigE	240	mother cell-specific early sigma factor
SigF	113	forespore-specific early sigma factor
SigG	147	forespore-specific late sigma factor
SigH	48	transcription of early stationary phase genes (sporulation, competence)
SigI	17	control of a class of heat shock genes (cell envelope related)
SigK	135	mother cell-specific late sigma factor
SigL	23	utilization of arginin, acetoin and fructose, required for cold adaptation
SigM	93	ECF-type sigma factor, adaptation to inhibitors of peptidoglycan synthesis
SigO	5	induced by acidic growth
SigV	21	ECF-type sigma factor, resistance to lytic enzymes
SigW	79	ECF-type sigma factor, adaptation to membrane-active compounds
SigX	42	ECF-type sigma factor, resistance to cationic antimcrobial peptides
SigY	7	ECF-type sigma factor, maintenance of the SP prophage
SinR	49	regulation of post-exponential-phase processes
SknR	11	control of prophage skin element
SlrR	4	regulation of autolysins and post-exponential phase processes via SinR
SplA	2	regulation of the spore photoproduct lyase
Spo0A	143	phosphorelay transition state regulator
SpoIIID	66	regulation of mother cell gene expression
SpoVT	36	regulation of forespore gene expression
Spx	45	oxidative and heat stress
SR6	1	control of yonT toxin
stringent response	148	stringent response
SwrA	32	regulation of chemotaxis and flagellar biosynthesis, modulator of DegU
TagU	1	transfer of anionic cell wall polymers from lipid-linked precursors to peptidoglycan
T-box	41	regulation of amino acid metabolism
Thi-box	14	regulation of thiamine biosynthesis
ThrR	4	control of threonine biosynthesis
TilS	3	tRNAIle-lysidine synthetase, purine salvage and interconversion, control of ftsH expression
TlrB	1	resistance against tylosin
TnrA	84	regulation of nitrogen assimilation
TreR	3	regulation of trehalose utilization
TyrZ	2	resistance to D-tyrosine
WalR	25	control of cell wall metabolism
Xpf	27	transcription of PBSX prophage genes
Xre	6	regulation of PBSX prophage
XylR	4	regulation of xylan and xylose utilization
YcbG	7	regulation of glucarate/galactarate utilization
YclJ	9	wall teichoic acid modification and glycolipid formation under anaerobic conditions
YcnK	3	regulation of copper uptake
ydaO riboswitch	3	potassium uptake
YdfI	1	unknown, control of possible antibiotic transport-associated gene
YetL	1	induction in response to flavonoids
YfhP	3	unknown, regulation of some DNA repair, fatty acid metabolism and spore protein genes
YfiR	2	unknown, regulation of possible multidrug resistance gene
YfmP	2	unknown, regulation of possible multidrug-efflux transporter gene
YkkC	2	export/ detoxification of guanidine
YkrK	2	regulation of membrane protein quality control
YlaC	4	ECF-type sigma factor, unknown function
YlxR	36	unknown regulation of sugar amines uptake, arginine, histidine and proline biosynthesis, compatible solute transport, alternative ribosomal protein S14
YodB	5	regulation of quinone and diamide detoxification
YofA	2	regulation ftsW at the onset of stationary phase
YrkP	7	unknown, possibly glycosylation of teichoic acids
YtrA	9	control of cell envelope stress responses
YuxN	1	control of SpX (oxidative and heat stress regulation)
YvrHb	21	regulation cell surface maintenance
YwbI	2	unknown, regulation possible holin genes
YwcC	1	control of slrA (flagella, chemotaxis and biofilm formation, via SinR)
YxdJ	3	resistance against toxic peptides
yybP	2	unknown, possibly involved in manganese detoxification
Zur	10	regulation of zinc homeostasis
